# ATM inhibition drives metabolic adaptation via induction of macropinocytosis

**DOI:** 10.1101/2020.04.06.027565

**Authors:** Chi-Wei Chen, Raquel Buj, Erika S. Dahl, Kelly E. Leon, Erika L. Varner, Eliana von Krusenstiern, Nathaniel W. Snyder, Katherine M. Aird

## Abstract

Macropinocytosis is a nonspecific endocytic process that enhances cancer cell survival under nutrient-poor conditions. Ataxia-Telangiectasia mutated (ATM) is a tumor suppressor that plays a role in cellular metabolic reprogramming. We report that suppression of ATM increases macropinocytosis in an AMPK-dependent manner to promote cancer cell survival in nutrient-poor conditions. Combined inhibition of ATM and macropinocytosis suppressed proliferation and induced cell death both *in vitro* and *in vivo*. Metabolite analysis of the ascites and interstitial fluid from tumors indicated decreased branched chain amino acids (BCAAs) in the microenvironment of ATM-inhibited tumors. Supplementation of ATM inhibitor-treated cells with BCAAs abrogated AMPK phosphorylation and macropinocytosis and rescued the cell death that occurs due to combined inhibition of ATM and macropinocytosis. These data reveal a novel molecular basis of ATM-mediated tumor suppression whereby loss of ATM promotes pro-tumorigenic uptake of nutrients to promote cancer cell survival and reveal a metabolic vulnerability of ATM-inhibited cells.
