## Supplementary material for "ATM inhibition drives metabolic adaptation via induction of macropinocytosis": Table S1

### Sheet: Tumor (KU vs. Cont)
Table S1: Tumor metabolites
Tumor Metabolites KU60019 vs. Control
Metabolite	Mean Cont	Mean KU	p-Value	FC	Log2FC	-Log10pavalue
1,3-Bisphosphoglycerate/2,3-diphosphoglycerate	0.003319	0.006122	0.0618	1.84453	0.883254	1.20901
2-Hydroxyglutarate	0.002059	0.002135	0.7681	1.03691	0.0522922	0.114582
3-Phosphosglycerate	0.947	0.76	0.2621	0.802534	-0.317365	0.581533
Acetyl-CoA	0.02714	0.03579	0.1329	1.31872	0.399136	0.876475
ADP	0.9701	1.617	0.0971	1.66684	0.737114	1.01278
Alpha-Ketoglutarate	0.001594	0.002577	0.072	1.61669	0.693041	1.14267
AMP	0.6204	0.6678	0.5768	1.0764	0.106217	0.238975
Aspartate	0.04832	0.03918	0.6335	0.810844	-0.302503	0.198253
ATP	0.1392	0.2312	0.0688	1.66092	0.731982	1.16241
Beta-hydroxybutyrate	0.0589	0.05942	0.9284	1.00883	0.012681	0.0322649
CDP	0.03059	0.06051	0.0268	1.9781	0.984113	1.57187
Citrate	0.08059	0.2009	0.5107	2.49287	1.3178	0.291834
CoASH	0.05528	0.07634	0.1242	1.38097	0.465682	0.905878
CTP	0.01118	0.02335	0.0419	2.08855	1.0625	1.37779
dADP	0.006266	0.01614	0.0327	2.57581	1.36502	1.48545
dAMP	0.0002317	0.0008398	0.2275	3.62451	1.85779	0.643019
dATP	0.0004177	0.001072	0.0381	2.56644	1.35977	1.41908
dCDP	0.0008931	0.001213	0.2635	1.35819	0.441686	0.579219
dCMP	0.002221	0.002164	0.8853	0.974336	-0.0375089	0.0529095
dCTP	0.0001941	0.0003661	0.0954	1.88614	0.915438	1.02045
dTDP	0.007789	0.01137	0.1071	1.45975	0.545722	0.970211
dTMP	0.006228	0.006687	0.7568	1.0737	0.10259	0.121019
dTTP	0.0008113	0.001394	0.093	1.71823	0.780923	1.03152
dUDP	0.001088	0.0006992	0.3298	0.642647	-0.637901	0.481749
dUMP	0.000428	0.0004567	0.8211	1.06706	0.093636	0.0856039
dUTP	0.0005864	0.000572	0.8458	0.975443	-0.03587	0.0727323
Fructose-1,6-bisphosphate/glucose-1,6-bisphosphate	0.1683	0.1328	0.3706	0.789067	-0.34178	0.431095
Fructose-6-phosphate/glucose-6-phosphate/glucose-1-phosphate	0.06858	0.06502	0.751	0.94809	-0.0769043	0.12436
Fumarate	0.0132	0.01404	0.6468	1.06364	0.089005	0.18923
Gluatmine	0.01493	0.01632	0.5655	1.0931	0.128427	0.247567
Glutamate	0.8001	0.8891	0.5372	1.11124	0.152165	0.269864
GMP	1.461	1.163	0.5016	0.79603	-0.329105	0.299642
(Iso)leucine	0.005267	0.005596	0.8664	1.06246	0.0874145	0.0622816
Lactate	5.709	5.964	0.9089	1.04467	0.0630422	0.0414839
Malate	0.09024	0.09397	0.7553	1.04133	0.0584332	0.121881
NAD+	0.02709	0.02754	0.9254	1.01661	0.0237682	0.0336705
Propionyl-CoA	0.0007103	0.001091	0.2173	1.53597	0.619151	0.66294
Pyrvuate	0.01973	0.01887	0.8795	0.956412	-0.0642965	0.0557642
R5P	0.06122	0.05489	0.5327	0.896602	-0.15746	0.273517
Succinate	0.05916	0.06412	0.4038	1.08384	0.116152	0.393834
UDP	0.1463	0.2764	0.0542	1.88927	0.917828	1.266
UMP	1.159	1.634	0.1739	1.40984	0.495527	0.7597
UTP	0.0627	0.1161	0.0659	1.85167	0.888831	1.18111
Valine	0.001011	0.0009702	0.6074	0.959644	-0.0594289	0.216525

### Sheet: Tumor (Combo vs. KU)
Tumor Metabolites Combination vs. KU60019
Metabolite	Mean KU	Mean Combo	p-Value	FC	Log2FC	-Log10pavalue
1,3-Bisphosphoglycerate/2,3-diphosphoglycerate	0.006122	0.006956	0.725	1.13623	0.184255	0.139662
2-Hydroxyglutarate	0.002135	0.002276	0.7061	1.06604	0.0922645	0.151134
3-Phosphosglycerate	0.76	0.961	0.2448	1.26447	0.338537	0.611189
Acetyl-CoA	0.03579	0.02598	0.2335	0.725901	-0.462155	0.631713
ADP	1.617	1.754	0.779	1.08472	0.117329	0.108463
Alpha-Ketoglutarate	0.002577	0.001554	0.0805	0.603027	-0.729706	1.0942
AMP	0.6678	0.6039	0.5255	0.904313	-0.145106	0.279427
Aspartate	0.03918	0.03519	0.564	0.898162	-0.154952	0.248721
ATP	0.2312	0.253	0.754	1.09429	0.129996	0.122629
Beta-hydroxybutyrate	0.05942	0.05162	0.3179	0.868731	-0.203018	0.497709
CDP	0.06051	0.07825	0.5855	1.29317	0.370917	0.232473
Citrate	0.1201	0.08418	0.1354	0.700916	-0.512687	0.868381
CoASH	0.07634	0.04761	0.0924	0.623657	-0.681175	1.03433
CTP	0.02335	0.02017	0.7613	0.863812	-0.211211	0.118444
dADP	0.01614	0.01565	0.9464	0.969641	-0.0444779	0.0239253
dAMP	0.0008398	0.0002266	0.2938	0.269826	-1.8899	0.531948
dATP	0.001072	0.001083	0.9834	1.01026	0.0147283	0.0072698
dCDP	0.001213	0.001753	0.3404	1.44518	0.531246	0.46801
dCMP	0.002164	0.002487	0.336	1.14926	0.200706	0.473661
dCTP	0.0003661	0.0003047	0.6589	0.832286	-0.264848	0.18118
dTDP	0.01137	0.0122	0.8365	1.073	0.101649	0.0775341
dTMP	0.006687	0.005692	0.6077	0.851204	-0.232423	0.216311
dTTP	0.001394	0.001188	0.7099	0.852224	-0.230696	0.148803
dUDP	0.0006992	0.001289	0.4172	1.84354	0.882475	0.379656
dUMP	0.0004567	0.0007241	0.3347	1.5855	0.664942	0.475344
dUTP	0.000572	0.000618	0.6191	1.08042	0.111592	0.208239
Fructose-1,6-bisphosphate/glucose-1,6-bisphosphate	0.1328	0.1542	0.4563	1.16114	0.215548	0.34075
Fructose-6-phosphate/glucose-6-phosphate/glucose-1-phosphate	0.06502	0.1015	0.0407	1.56106	0.642524	1.39041
Fumarate	0.01404	0.0125	0.3655	0.890313	-0.167615	0.437113
Gluatmine	0.01632	0.01746	0.7992	1.06985	0.0974125	0.0973445
Glutamate	0.8891	0.6383	0.2082	0.717917	-0.478111	0.681519
GMP	1.163	0.9933	0.6553	0.854084	-0.22755	0.18356
(Iso)leucine	0.005596	0.006255	0.8011	1.11776	0.160614	0.0963133
Lactate	5.964	9.755	0.5241	1.63565	0.709862	0.280586
Malate	0.09397	0.08329	0.3601	0.886347	-0.174057	0.443577
NAD+	0.02754	0.02679	0.8926	0.972767	-0.039834	0.0493431
Propionyl-CoA	0.001091	0.0009829	0.8543	0.900917	-0.150535	0.0683896
Pyrvuate	0.01887	0.03177	0.4106	1.68362	0.751571	0.386581
R5P	0.05489	0.07403	0.0055	1.3487	0.431567	2.25964
Succinate	0.06412	0.05787	0.3736	0.902527	-0.147959	0.427593
UDP	0.2764	0.3548	0.5721	1.28365	0.360248	0.242528
UMP	1.634	2.01	0.5193	1.23011	0.298788	0.284582
UTP	0.1161	0.1176	0.976	1.01292	0.0185201	0.0105502
Valine	0.0009702	0.001293	0.2187	1.33271	0.414368	0.660151

### Sheet: Ascites (KU vs. Cont)
Ascites Metabolites KU60019 vs. Control
	Mean Cont	Mean KU	p-Value	FC	Log2FC	-Log10pavalue
(Iso)leucine	0.002777	0.001509	0.1475	0.543392	-0.879934	0.831208
Gluatmine	0.005068	0.004203	0.2451	0.829321	-0.269997	0.610657
Glutamate	0.02933	0.02149	0.3985	0.732697	-0.448712	0.399572
Lactate	1.976	1.784	0.5059	0.902834	-0.147467	0.295935
Pyrvuate	0.02261	0.02431	0.7155	1.07519	0.104589	0.14539
Valine	0.0006585	0.0005287	0.411	0.802885	-0.316734	0.386158

### Sheet: Ascites (Combo vs. KU)
Ascites Metabolites Combination vs. KU60019
Metabolite	Mean KU	Mean Combo	p-Value	FC	Log2FC	-Log10pavalue
(Iso)leucine	0.001509	0.002608	0.0677	1.7283	0.789351	1.16941
Aspartate	0.002919	0.002467	0.6063	0.845152	-0.242716	0.217312
Gluatmine	0.004203	0.00458	0.4258	1.0897	0.123928	0.370794
Lactate	1.784	1.303	0.0897	0.730381	-0.453279	1.04721
Pyruvate	0.02431	0.01934	0.2599	0.795557	-0.329962	0.585194
Valine	0.0005287	0.0009139	0.0421	1.72858	0.789587	1.37572

### Sheet: Interstitial (KU vs. Cont)
Interstitial Metabolis KU60019 vs. Control
Metabolite	Mean control	Mean KU	p-Value	FC	Log2FC	-Log10pavalue
(Iso)leucine	0.001676	0.001232	0.4934	0.735084	-0.44402	0.306801
Aspartate	0.02057	0.01703	0.7173	0.827905	-0.272463	0.144299
Gluatmine	0.02251	0.01824	0.694	0.810307	-0.30346	0.158641
Lactate	5.327	6.182	0.7143	1.1605	0.21475	0.146119
Pyruvate	0	0.003603	0.2199	#DIV/0!	#DIV/0!	0.657775
Valine	0.0002216	0.0002536	0.8235	1.1444	0.194597	0.0843364

### Sheet: Interstitial (Combo vs. KU)
Interstitial Metabolites Combination vs. KU60019
Metabolite	Mean KU	Mean combo	p-Value	FC	Log2FC	-Log10pavalue
(Iso)leucine	0.001232	0.002563	0.0568	2.08036	1.05683	1.24565
Aspartate	0.01703	0.0284	0.113	1.66765	0.737812	0.946922
Gluatmine	0.01824	0.02604	0.2151	1.42763	0.513624	0.66736
Lactate	6.182	4.721	0.0721	0.763669	-0.388981	1.14206
Pyruvate	0.003603	0.002846	0.8752	0.789897	-0.340263	0.0578927
Valine	0.0002536	0.0005196	0.0425	2.0489	1.03485	1.37161
