## Supplementary material for "ATM inhibition drives metabolic adaptation via induction of macropinocytosis": Table S2

### Sheet: Sheet1
Table S2: Antibodies used in the current studies
Antibody	Manufacturer	Category number	Application	Dilution
pChk2	Cell Signaling	Cat#2661	Immunoblotting	1/1000
Chk2	Cell Signaling	Cat#2662	Immunoblotting	1/500
pChk1	Cell Signaling	Cat#2348	Immunoblotting	1/1000
Chk1	Cell Signaling	Cat#2360	Immunoblotting	1/1000
pAMPK	Cell Signaling	Cat#2535	Immunoblotting	1/500
AMPK	Cell Signaling	Cat#2532	Immunoblotting	1/500
ATM	Santa Cruz	SC-377293	Immunoblotting	1/1000
ATR	Bethyl Laboratories	A300-138A	Immunoblotting	1/1000
Pak1	Cell Signaling	Cat#2602	Immunoblotting	1/1000
Vinculin	Sigma	V9131	Immunoblotting	1/10000
β-Actin	Sigma	A1978	Immunoblotting	1/10000
cleaved caspase 3	Cell Signaling	Cat# 9661	Immunohistochemistry	1/300
LAMP2	Santa Cruz	SC-18822	Immunofluorescence	1/100
pULK1	Cell Signaling	Cat#6888	Immunoblotting	1/1000
ULK1	Cell Signaling	Cat#8054	Immunoblotting	1/1000
pACC	Cell Signaling	Cat#3661	Immunoblotting	1/1000
ACC	Upstate/Millipore	07-439	Immunoblotting	1/500
