## Supplementary material for "ATM inhibition drives metabolic adaptation via induction of macropinocytosis": Table S3

### Sheet: Sheet1
Table S3: RT-qPCR Primers
Gene	Gene Name	Forward 5’ to 3’	Reverse 5’ to 3’	Annealing temperature
B2M	Beta-2-Microglobulin	GTGCTCGCGCTACTCTCTCT	TCTCTGCTGGATGACGTGAG	62°C
PSCM4	Proteasome 26S Subunit, ATPase 4	TGTTGGCAAAGGCGGTGGCA	TCTCTTGGTGGCGATGGCAT	62°C
MRPL19	Mitochondrial Ribosomal Protein L9	CAGTTTCTGGGGATTTGCAT	TATTCAGGAAGGGCATCTCG	62°C
PUM1	Pumilio RNA Binding Family Member 1	CGGTCGTCCTGAGGATAAAA	CGTACGTGAGGCGTGAGTAA	62°C
SLC2A1	Solute Carrier Family 2 Member 1/glucose transporter protein type 1 (GLUT1)	TCTGGCATCAACGCTGTCTTC	CGATACCGGAGCCAATGGT	62°C
SLC2A4	Solute Carrier Family 2 Member 4/glucose transporter protein type 4 (GLUT4)	ACTGGACGAGCAACTTCATC	GAGGACCGCAAATAGAAGGAA	62°C
SLC2A10	Solute Carrier Family 2 Member 10/glucose transporter protein type 10 (GLUT10)	TGTCAGTGCCTTCTCCTTTG	CTCTTCCTCGTATCTCCACAG	62°C
SLC1A5	Solute Carrier Family 1 Member 5	TCCTCTTCACCCGCAAAAACCC	CCACGCCATTATTCTCCTCCAC	62°C
